# Direct NMR evidence for transient binding of the vesicular SNARE protein synaptobrevin-2/VAMP2 to the α-synuclein C-terminus

**DOI:** 10.64898/2026.11.03.764002

**Authors:** Sophia Werner, Tobias Stief, Celina M. Schulz, Katharina Vormann, Robin Backer, Marie P. Schützmann, Lothar Gremer, Wolfgang Hoyer, Nils-Alexander Lakomek

## Abstract

The protein α-synuclein (α-syn) plays a central role in several neurodegenerative diseases, including Parkinson’s disease; however, its physiological function remains enigmatic. We provide direct evidence by nuclear magnetic resonance (NMR) spectroscopy, microscale thermophoresis (MST), and biolayer interferometry (BLI) measurements that the α-synuclein C-terminus binds to the vesicular SNARE (soluble N-ethylmaleimide-sensitive factor attachment protein receptor) protein synaptobrevin-2 (syb-2), also known as VAMP2 (vesicle-associated membrane protein). The observed dissociation constant (Kd) in the 10–50 micromolar range falls within the estimated concentration range of α-synuclein in neurons, while local concentrations may be substantially higher. NMR chemical shift perturbation (CSP) and paramagnetic relaxation enhancement (PRE) experiments mapped the binding site with residue-specific resolution to the α-synuclein C-terminus (V118–E137) and to the synaptobrevin-2 SNARE motif/linker domain interface (region A82–K87), and also affected the synaptobrevin-2 N-terminus (M1–S2). NMR CSPs and PREs indicate a transient interaction in the fast exchange (µs-ms) regime. These transient weak binding interactions are characteristic of intrinsically disordered proteins (IDPs) and allow both proteins to engage in multiple binding interactions, thereby enabling α-synuclein to play a regulatory role upstream of or during neuronal exocytosis. While the exact physiological role of α-synuclein remains debated, the involvement of its pathological form in several neurodegenerative diseases (dubbed synucleinopathies) is well established. Our data suggest a direct link between proteins involved in neurodegeneration and neuronal exocytosis.
