## Supplementary Table S1 for "Direct NMR evidence for transient binding of the vesicular SNARE protein synaptobrevin-2/VAMP2 to the α-synuclein C-terminus"

### Sheet: Tabelle1
α-synuclein assignment at 20°C, 1.2 GHz						α-synuclein assignment at 37°C, 1.2 GHz
Assign	Pos F1 (1H)	Pos F2 (15N)	CSP 1:5			Assign	Pos F1 (1H)	Pos F2 (15N)	CSP 1:5
3V	8.1198	120.335	0.00210868			3V	8.16044	120.023	0.00189918
4F	8.22839	123.542	0.00136597			4F	8.2783	123.371	0.000877811		highlights the significant CSP (2*STDV)
5M	8.08229	122.241	0.00213142			7G	8.34476	109.638	0.00142124
6K	8.13139	122.537	0.00162212			8L	7.99287	121.536	0.0012581
7G	8.27638	109.771	0.00330273			9S	8.24998	116.49	0.00105097
8L	7.92212	121.484	0.00146894			10K	8.28312	123.266	0.000260343
9S	8.18337	116.626	0.00197798			11A	8.21326	124.984	0.000283065
10K	8.24069	123.519	0.000935234			12K	8.24004	120.544	0.000669772
11A	8.15648	125.185	0.00118768			14G	8.38674	109.825	0.00111938
12K	8.19574	120.757	0.00149196			15V	7.90587	119.766	0.000460192
14G	8.32176	109.974	0.00278489			16V	8.17453	124.437	0.000477548
15V	7.83689	119.996	0.00134736			17A	8.34026	128.127	0.000496204
16V	8.142	125.038	0.00061004			18A	8.20995	123.506	0.000486367
17A	8.2997	128.353	0.000716486			19A	8.1965	122.893	0.000725338
18A	8.16761	123.6	0.00118108			20E	8.27262	119.801	0.000284091
19A	8.13488	122.991	0.000930044			21K	8.25811	121.858	0.000662173
20E	8.19016	119.969	0.00126179			22T	8.03572	114.562	0.000911695
21K	8.19547	122.129	0.00128189			23K	8.24873	123.444	0.000996156
22T	7.98175	115.025	0.00198331			24Q	8.39887	121.653	0.000483312
23K	8.19988	123.636	0.000932623			26V	7.93372	119.326	0.000325711
24Q	8.32525	121.716	0.000519349			27A	8.357	127.249	0.000336471
25G	8.34781	110.435	0.00250081			28E	8.32746	120.387	0.000230818
26V	7.87157	119.606	0.00131368			29A	8.17775	124.228	0.000177207
27A	8.28725	127.309	0.000498555			30A	8.11761	122.332	0.000857186
28E	8.26032	120.477	0.00100873			31G	8.26581	107.669	0.000667528
29A	8.14505	124.757	0.000739526			32K	8.06713	120.602	0.000610782
30A	8.09239	122.843	0.00159202			33T	8.14157	115.103	0.000512875
31G	8.17783	107.68	0.00328263			36G	8.36745	109.747	0.00126013
32K	7.97337	120.599	0.0013258			37V	7.83171	119.203	0.000504892
33T	8.0839	115.427	0.00199329			38L	8.18663	125.392	0.000901384
36G	8.29863	109.859	0.00301337			40V	8.01221	122.498	0.000896735
37V	7.7635	119.421	0.00155856			41G	8.04117	111.864	0.00107294
38L	8.13627	125.672	0.000577943			42G	8.17487	115.527	0.00108593
39Y	8.12485	122.278	0.00143681			43K	8.40563	123.233	0.0010646
40V	7.94211	123.1	0.00146853			44T	8.09884	114.978	0.00027803
41G	7.91805	112.011	0.00249428			47G	8.36126	109.769	0.001226
42G	8.10966	115.509	0.00189974			48V	7.84536	119.529	0.000285525
43K	8.34377	123.342	0.00116587			49V	8.22912	124.758	0.000340732
44T	8.0324	115.314	0.0016933			50H	8.47628	123.523	0.00829334
47G	8.29	109.902	0.00258148			51G	7.98396	119.254	0.00246208
48V	7.77531	119.712	0.00111304			53A	8.40157	127.756	0.00102486
49V	8.16079	124.837	0.00074499			54T	8.11719	114.255	0.00123018
50H	8.48133	123.686	0.00835743			55V	8.16405	122.916	0.00055654
51G	8.31751	110.487	0.00336607			56A	8.31886	127.657	0.000397446
53A	8.35246	128.079	0.00107186			57E	8.28867	120.557	5.00065e-05
54T	8.07863	114.697	0.00234521			58K	8.32953	122.296	0.000303868
55V	8.09477	122.943	0.00124999			59T	8.10479	115.211	0.000510869
56A	8.27626	127.941	0.000641934			60K	8.33536	123.415	0.000783394
57E	8.22817	120.772	0.000980294			61E	8.36166	121.875	0.000533201
58K	8.2863	122.656	0.000815683			61Q	8.33247	121.403	0.000596338
59T	8.06159	115.731	0.00170275			63V	8.17796	121.362	0.000491973
60K	8.28562	123.649	0.00159077			64T	8.20454	117.5	0.000423046
61E	8.29562	122.099	0.0015615			65N	8.43275	121.596	0.00065929
61Q	8.27853	121.606	0.00134489			66V	8.13841	120.313	0.000317621
63V	8.13568	121.757	0.00142362			67G	8.46412	112.304	0.00116712
64T	8.1564	117.912	0.00146037			68G	8.17673	108.75	0.000706474
65N	8.37472	121.704	0.00142983			69A	8.09724	123.734	0.000573272
66V	8.09377	120.589	0.0015201			70V	8.1025	119.946	0.0006499
67G	8.41154	112.502	0.00280077			71V	8.26112	124.567	0.00104719
68G	8.09371	108.73	0.00297456			72T	8.19826	117.957	0.000532932
69A	8.02179	123.687	0.000804156			73G	8.35627	111.107	0.000940047
70V	8.06743	120.342	0.00145025			74V	7.99991	119.187	0.000501117
71V	8.24091	125.207	0.00114795			75T	8.18983	118.06	0.000225164
72T	8.15985	118.464	0.00166558			76A	8.25713	126.918	0.000640644
73G	8.29364	111.23	0.00288266			77V	8.01436	119.352	0.000429078
74V	7.93794	119.403	0.00232621			78A	8.28973	127.593	0.000525172
75T	8.14953	118.713	0.00131773			80K	8.33264	122.791	0.000550435
76A	8.22015	127.244	0.00082142			81T	8.19045	116.295	0.000537736
77V	7.9909	119.885	0.00169965			83E	8.48445	124.874	0.000335306
78A	8.25708	127.994	0.000558247			85A	8.18727	123.917	0.000455796
79Q	8.23937	120.196	0.00107945			86G	8.41272	107.983	0.00105143
80K	8.28825	123.125	0.000781662			87S	8.10234	115.575	0.000685839
81T	8.14392	116.75	0.00201167			88I	8.10833	122.397	0.000642969
82V	8.15516	122.848	0.00170931			89A	8.25345	127.641	0.00149054
83E	8.4295	125.173	0.000686377			90A	8.10091	123.074	0.000562099
84G	8.37136	110.586	0.00298292			91A	8.19915	123.12	0.0010157
85A	8.11942	123.875	0.000986571			92T	7.99485	112.201	0.00106606
86G	8.35154	108.074	0.0033337			93G	8.23703	110.496	0.000983493
87S	8.01224	115.597	0.00202909			94F	8.02693	120.145	0.000945845
88I	8.0495	122.638	0.00120316			95V	7.98452	122.859	0.00150001
89A	8.20292	127.929	0.00104495			96K	8.30725	125.961	0.00103872
90A	8.062	123.237	0.0016045			97K	8.38229	123.515	0.000945429
91A	8.1459	123.303	0.00135855			98D	8.34529	120.973	0.00092037
92T	7.9453	112.48	0.00318262			100L	8.20745	122.632	0.000998072
93G	8.16395	110.581	0.00327999			101G	8.40004	109.586	0.000859456
94F	7.94877	120.21	0.00157346			102K	8.13436	120.662	0.000624183
95V	7.91574	123.527	0.0020233			103N	8.54214	119.978	0.00062097
96K	8.25444	126.297	0.0013323			104E	8.42702	121.31	0.00259616
97K	8.33277	123.708	0.00144314			106G	8.34927	109.996	0.00165568
98D	8.26727	121.12	0.00120049			107A	8.0506	124.858	0.0011086
99Q	8.20211	120.087	0.00193758			109Q	8.48139	120.889	0.00174991
100L	8.15433	122.741	0.0016587			110E	8.43253	122.171	0.00183607
101G	8.33412	109.681	0.00300369			111G	8.40281	110.003	0.00262791
102K	8.06854	120.673	0.00160527			112I	7.90917	119.903	0.00190329
103N	8.4805	119.941	0.00158784			113L	8.30545	126.647	0.00407508
104E	8.34359	121.297	0.00135824			114E	8.34192	122.035	0.0019091
106G	8.28749	110.114	0.00347732			115D	8.27963	121.213	0.00243812
107A	7.97598	124.851	0.00143923			116M	8.16172	121.778	0.00447329
109Q	8.4411	121.086	0.00245066			118V	8.16624	120.332	0.00635963
110E	8.38085	122.415	0.0023651			119D	8.39347	125.498	0.00639621
111G	8.34029	110.154	0.00417126			121D	8.33024	119.344	0.00378409
112I	7.8527	120.056	0.00305221			122N	8.10051	118.986	0.00517324
113L	8.26498	126.945	0.00391253			123E	8.3055	121.486	0.00225533
114E	8.28185	122.175	0.00244832			124A	8.13877	124.344	0.00614188
115D	8.21842	121.34	0.00333823			125Y	7.95065	119.652	0.00942867
116M	8.11573	121.925	0.0049162			126E	8.10842	123.222	0.00585443
118V	8.14956	120.714	0.0062998			127M	8.33113	123.516	0.00705994
119D	8.37439	125.863	0.00685333			129S	8.38368	116.487	0.00838708
121D	8.24644	119.293	0.00521461			130E	8.49398	123.049	0.00449902
122N	7.99612	119.06	0.00637698			131E	8.39917	121.8	0.0060048
123E	8.22843	121.594	0.00346778			132G	8.32218	109.681	0.00637779
124A	8.08069	124.413	0.00762788			133Y	7.99478	120.166	0.00713795
125Y	7.89216	119.886	0.011451			134Q	8.18108	122.402	0.0032119
126E	8.00631	123.612	0.00934122			135D	8.18714	121.632	0.00448435
127M	8.28171	123.788	0.00721475			136Y	7.98043	120.419	0.00579934
129S	8.34464	116.675	0.010529			137E	8.17805	125.097	0.00650287
130E	8.4361	123.13	0.00633695			139E	8.43448	121.398	0.00374413
132G	8.26679	109.855	0.00977088			140A	7.89133	130.691	0.00353696
133Y	7.92665	120.216	0.00871562
134Q	8.08416	122.653	0.00910005
135D	8.10381	121.649	0.00589651
136Y	7.90931	120.493	0.00845052
137E	8.11293	125.263	0.00788818
139E	8.37607	121.494	0.00418464
140A	7.8526	130.822	0.00372053
