## Supplementary Table S2 for "Direct NMR evidence for transient binding of the vesicular SNARE protein synaptobrevin-2/VAMP2 to the α-synuclein C-terminus"

### Sheet: Tabelle1
synaptobrevin-2 (1-96) assignment at 20°C, 1.2 GHz						synaptobrevin-2 (1-96) assignment at 37°C, 1.2 GHz
Assign	Pos F1 (1H)	Pos F2 (15N)	CSP 1:5			Assign	Pos F1 (1H)	Pos F2 (15N)	CSP 1:5
1M	8.29658	122.151	0.013504			2S	8.3335	117.278	0.00758816
2S	8.28905	117.528	0.00683833			3A	8.39677	126.257	0.00450581		highlights the significant CSP (2*STDV)
3A	8.35708	126.349	0.00409348			4T	8.05838	112.825	0.00157136
4T	7.99816	113.16	0.0020032			5A	8.18473	126.405	0.00131515
5A	8.13384	126.641	0.00159438			6A	8.20882	123.208	0.000727706
6A	8.16621	123.377	0.000860022			7T	8.07757	113.783	0.000897088
7T	8.03415	114.219	0.000392122			8V	8.09372	124.056	0.00118308
8V	8.08547	124.614	0.000858927			11A	8.23147	124.216	0.00128502
11A	8.20456	124.41	0.000503235			12A	8.20643	124.646	0.000852975
12A	8.18644	124.863	0.000802522			14A	8.39149	124.47	0.000506037
14A	8.362	124.647	0.000283263			15G	8.31299	108.215	0.000357309
15G	8.26186	108.274	0.000636358			17G	8.48515	110.005	0.00147357
16E	8.22074	120.628	0.000977414			18G	8.06735	108.878	0.000518236
17G	8.42572	110.066	0.000313805			21A	8.27388	125.427	0.000798823
18G	7.99453	108.843	0.000321117			25N	8.40452	117.773	0.000251274
21A	8.26168	125.605	0.000223177			26L	8.20044	122.68	0.000999015
25N	8.36465	118.1	0.000477727			27T	8.095	113.752	0.000967367
26L	8.17791	122.877	0.000528531			29N	8.37743	120.726	0.0030677
27T	8.02784	113.875	0.00067372			31R	8.26646	121.57	0.000964359
28S	8.13745	117.447	0.000283214			32L	8.16353	122.793	0.000728927
29N	8.30536	120.734	0.000379481			33Q	8.27162	120.606	0.000465806
31R	8.18708	121.643	0.000693976			34Q	8.37837	121.362	0.00171289
32L	8.09888	122.813	0.00067201			35T	8.17387	115.069	0.000417787
33Q	8.19689	120.667	0.000412775			36Q	8.36941	122.437	0.000414198
34Q	8.3038	121.469	0.000691424			37A	8.28146	125.075	0.00109249
35T	8.12174	115.321	0.000630308			38Q	8.30224	119.801	0.000976594
36Q	8.31485	122.552	0.000422433			40D	8.33526	123.439	0.00161266
37A	8.22576	125.105	0.000235303			42V	8.17487	121.709	0.000532494
38Q	8.22257	119.886	0.00131762			43V	8.12389	123.615	0.0008324
40D	8.27147	123.52	0.000487942			44D	8.30367	123.994	0.000811585
42V	8.12629	122.209	0.00104731			45I	8.03596	120.863	0.000266528
43V	8.08935	124.247	0.00108486			47R	8.06234	121.51	0.00225433
44D	8.26152	124.318	0.000358376			48V	7.97093	120.002	0.00232036
45I	7.98981	121.257	0.00267033			49N	8.45393	122.064	0.00146753
46M	8.22488	121.813	0.00190567			50V	8.04603	119.912	0.000340508
47R	7.96123	121.785	0.00161898			51D	8.3128	122.842	0.00104691
48V	7.93355	120.529	0.00083697			52K	8.07211	121.054	0.0016265
49N	8.40691	122.325	0.00142154			53V	8.04969	121.322	0.00100481
50V	7.99632	120.224	0.00166204			54L	8.22328	124.987	0.00119308
51D	8.22894	123.028	0.0019116			59K	8.27683	121.441	0.000497212
52K	8.01028	121.329	0.00165527			60L	8.1868	122.585	0.00152752
53V	7.99318	121.814	0.00277886			61S	8.22268	115.816	0.000384271
54L	8.16429	125.218	0.00285598			62E	8.37085	122.308	0.000126989
55E	8.23473	121.654	0.000875941			63L	8.03324	121.412	0.00295708
57D	8.22668	120.812	0.0013554			64D	8.1238	120.912	0.000839962
59K	8.20631	121.567	0.00418083			66R	8.17713	120.516	0.00165213
60L	8.10265	122.534	0.00300243			67A	8.21245	124.077	0.00225318
61S	8.14471	115.878	0.0023986			68D	8.2304	118.65	0.000648428
62E	8.26433	122.334	0.00347613			69A	8.04459	123.494	0.00174154
63L	7.94155	121.361	0.00176135			71Q	8.09651	119.981	0.00340989
64D	8.03465	120.915	0.00245788			72A	8.20204	124.504	0.00242345
66R	8.07296	120.55	0.00415479			73G	8.30413	108.02	0.000790003
67A	8.1193	124.001	0.00464138			75S	8.29316	114.698	0.0011902
68D	8.13917	118.682	0.00346249			78E	8.20522	121.611	0.00286488
69A	7.95525	123.534	0.00053533			79T	8.10897	114.227	0.00395584
70L	7.98954	119.762	0.00284717			80S	8.38346	117.589	0.00200966
71Q	8.00426	120.069	0.00188173			82A	7.99485	121.294	0.00594316
72A	8.14111	124.568	0.00153764			83K	7.92878	118.361	0.00612592
73G	8.23095	108.074	0.00309591			84L	7.85952	120.582	0.00961922
74A	7.95651	123.453	0.00593439			85K	7.9574	120.149	0.0108255
75S	8.23682	114.832	0.00491024			86R	7.91985	120.095	0.00925377
76Q	8.27184	121.719	0.00585283			87K	7.99785	120.902	0.00483743
77F	7.99447	119.778	0.00463612			88T	7.96192	118.777	0.00373574
78E	8.0631	121.682	0.00632568			89W	7.70816	121.093	0.00431752
79T	8.04026	114.45	0.00578403			90W	7.30544	120.535	0.00157651
80S	8.36925	117.569	0.0120539			91K	7.55434	121.279	0.00231081
81A	8.19739	124.894	0.0148984			92N	8.0737	118.18	0.000789594
82A	7.88869	121.399	0.0119754			93L	7.95812	121.961	0.00173438
83K	7.84178	118.62	0.00631564			94K	8.15055	121.056	0.00123446
84L	7.75966	120.521	0.00381842			95M	8.21247	121.736	0.00205696
85K	7.80849	119.99	0.00557373			96M	7.84767	126.254	0.000467068
86R	7.79004	119.957	0.00114958
87K	7.87967	120.843	0.00281019
88T	7.89057	118.617	0.00119763
89W	7.58893	121.046	0.000619208
90W	7.17199	120.42	0.00105146
91K	7.42055	121.299	0.000578669
92N	7.95884	118.12	0.000829736
93L	7.87715	121.954	0.00201471
94K	8.06288	121.019	0.00220459
95M	8.13306	121.765	0.00129526
96M	7.779	126.338	0.00223199
